# Dynamic extracellular interactions with AMPA receptors

**DOI:** 10.1101/2025.07.11.664166

**Authors:** Hana Goldschmidt Merrion, Casey N. Barber, Santosh S. Renuse, Jevon Cutler, Simion Kreimer, Alexei M. Bygrave, David J. Meyers, W. Dylan Hale, Akhilesh Pandey, Richard L. Huganir

**Affiliations:** Solomon H. Snyder Department of Neuroscience, The Johns Hopkins University School of Medicine, 725 North Wolfe Street, Baltimore, MD 21205, USA; McKusick-Nathans Institute of Genetic Medicine, Johns Hopkins University School of Medicine, Baltimore, Maryland 21205, United States; Department of Biological Chemistry, The Johns Hopkins University School of Medicine, 725 North Wolfe Street, Baltimore, MD 21205, USA; Department of Pharmacology and Molecular Sciences, The Johns Hopkins University School of Medicine, 725 North Wolfe Street, Baltimore, MD 21205, USA; Department of Laboratory Medicine and Pathology, Mayo Clinic, 200 First Street SW, Rochester, Minnesota 55905, United States

**Keywords:** IgLON, synaptic plasticity, AMPA receptor, proximity proteomics, extracellular

## Abstract

Synaptic plasticity in the central nervous system enables the encoding, storing, and integrating new information. AMPA-type glutamate receptors (AMPARs) are ligand-gated ion channels that mediate most fast excitatory synaptic transmission in the brain, and plasticity of AMPARs signaling underlies the long-lasting changes in synaptic efficacy and strength important for learning and memory.^1,2^ Recent work has indicated that the enigmatic N-terminal domain (NTD) of AMPARs may be a critical regulator of synaptic targeting and plasticity of AMPARs. However, few synaptic proteins have been identified that regulate AMPAR plasticity through interactions with AMPAR NTDs. Moreover, the scope of AMPAR NTD interactors that are important for synaptic plasticity remains unknown. Here, we present the dynamic, extracellular interactome for AMPARs during synaptic plasticity. Using surface-restricted proximity labeling and BioSITe-based proteomics, we identified 70 proteins that were differentially labeled by APEX2-tagged AMPARs after induction of chemical Long-term potentiation of synapses (cLTP) in cultured neurons. Included in this list, were four members of the IgLON family of GPI-anchored proteins (Ntm, OBCAM/Opcml, Negr1, Lsamp). We show OBCAM and NTM directly interact with the extracellular domains of AMPARs. Moreover, overexpression of NTM significantly attenuates the mobility of surface AMPARs in dendritic spines. These data represent a significant first step at uncovering the unexplored extracellular regulation of AMPARs, with broad implications for synapse function and synaptic plasticity.

**Significance Statement:** Over the past 30 years, significant effort has been focused on understanding the mechanisms that induce long-lasting changes in synapse strength (synaptic plasticity) that drive learning and memory. While many studies have investigated intracellular mechanisms that enable plasticity, especially those acting on AMPA-type glutamate receptors (AMPARs), significantly less is known regarding extracellular mechanisms that shape changes in synapse function. Here, we identified 70 proteins that differentially associate with the extracellular region of AMPARs during chemically-induced synaptic plasticity. We show that OBCAM and NTM directly interact with the NTD of AMPARs and regulate their mobility on the surface of neurons. These data advance our understanding of extracellular AMPAR regulation, with broad implications for synapse function and synaptic plasticity.
