## Supplemental Table 3 for "Dynamic extracellular interactions with AMPA receptors"

### Sheet: after filter 1+2 
Peptides removed that (1)increase >1.2fold in AP5/ctrl; & (2) remove non-specific proteins (tab 3) = remaining peptides => *all peptides – peptides with abundance ratios quantified in LTP/Ctrl and/or LTP/APV; Peptides with no abundance in AP5/Ctrl and those that decrease still included				252 peptides, 71proteins						248 peptides, 70 proteins		<--No. peptides after removal of non-specific proteins	323peptides, 83 proteins	50	36
LTP/Ctrl	Gene	Peptide No. + Gene	Abundance Ratio (log2): LTP/Ctrl	-Log10 (P-value, LTP/Ctrl)		LTP/AP5	Gene	Peptide No. + Gene	Abundance Ratio (log2): LTP/AP5	-Log10 (P-value, LTP/AP5)
1	Uggt1	633 Uggt1	6.64	17		1	Uggt1	633 Uggt1	6.64	17
2	Uggt1	611 Uggt1	6.64	17		2	Uggt1	611 Uggt1	6.64	17
3	Uggt1	609 Uggt1	6.64	17		3	Uggt1	609 Uggt1	6.64	17
4	Uggt1	581 Uggt1	6.64	17		4	Uggt1	581 Uggt1	6.64	17
5	Srprb	613 Srprb	6.64	17		5	Srprb	613 Srprb	6.64	17
6	Opcml	637 Opcml	6.64	17		6	Opcml	637 Opcml	6.64	17
7	Nceh1	645 Nceh1	6.64	17		7	Nceh1	645 Nceh1	6.64	17
8	Ncam1	589 Ncam1	6.64	17		8	Ncam1	589 Ncam1	6.64	17
9	Myo5a	605 Myo5a	6.64	17		9	Myo5a	605 Myo5a	6.64	17
10	Myc-APEX2-GluA2	624 Myc-APEX2-GluA2	6.64	17		10	Myc-APEX2-GluA2	624 Myc-APEX2-GluA2	6.64	17
11	Myc-APEX2-GluA2	585 Myc-APEX2-GluA2	6.64	17		11	Myc-APEX2-GluA2	585 Myc-APEX2-GluA2	6.64	17
12	Hspa13	648 Hspa13	6.64	17		12	Hspa13	648 Hspa13	6.64	17
13	Hsp90b1	649 Hsp90b1	6.64	17		13	Hsp90b1	649 Hsp90b1	6.64	17
14	Hsp90b1	593 Hsp90b1	6.64	17		14	Hsp90b1	593 Hsp90b1	6.64	17
15	Cxadr	632 Cxadr	6.64	17		15	Cxadr	632 Cxadr	6.64	17
16	Chid1	618 Chid1	6.64	17		16	Chid1	618 Chid1	6.64	17
17	Calu	612 Calu	6.64	17		17	Calu	612 Calu	6.64	17
18	Pgap1	577 Pgap1	5.04	10.5434		18	Pgap1	577 Pgap1	6.64	17
49	Myc-APEX2-GluA2	512 Myc-APEX2-GluA2	1.77	1.85797		49	Nceh1	469 Nceh1	6.64	17
20	P4hb	572 P4hb	4.17	7.47387		20	Rpn1	568 Rpn1	6.64	17
21	Rpn1	568 Rpn1	3.53	5.54968		21	Ptdss1	561 Ptdss1	6.64	17
22	Ddost	565 Ddost	3.33	5.02642		22	Nup210	560 Nup210	6.64	17
23	Cd200	562 Cd200	3.19	4.67619		23	Erp29	556 Erp29	6.64	17
24	Ptdss1	561 Ptdss1	3.15	4.56232		24	Rpn1	555 Rpn1	6.64	17
25	Nup210	560 Nup210	3.11	4.9675		25	Hsp90b1	552 Hsp90b1	6.64	17
26	Hyou1	558 Hyou1	3	4.1973		26	Dnajc10	548 Dnajc10	6.64	17
27	Hyou1	557 Hyou1	3	4.1973		27	Tmed10	546 Tmed10	6.64	17
28	Erp29	556 Erp29	2.95	4.04115		28	Calr	544 Calr	6.64	17
29	Rpn1	555 Rpn1	2.88	3.91512		29	Hsp90b1	543 Hsp90b1	6.64	17
30	Hsp90b1	554 Hsp90b1	2.86	4.28961		30	Hyou1	540 Hyou1	6.64	17
31	Hsp90b1	552 Hsp90b1	2.84	3.83365		31	Ptdss1	534 Ptdss1	6.64	17
32	Dnajc10	548 Dnajc10	2.81	3.75618		32	Pdia3	533 Pdia3	6.64	17
33	Tmed10	546 Tmed10	2.76	3.6525		33	Ddost	527 Ddost	6.64	17
34	Calr	544 Calr	2.73	4.13223		34	Rcn2	525 Rcn2	6.64	17
35	Hsp90b1	543 Hsp90b1	2.73	3.57496		35	Nceh1	521 Nceh1	6.64	17
36	Hyou1	540 Hyou1	2.64	3.38684		36	Nceh1	518 Nceh1	6.64	17
37	Ptdss1	534 Ptdss1	2.24	3.63362		37	App	517 App	6.64	17
38	Pdia3	533 Pdia3	2.23	2.56728		38	Calu	509 Calu	6.64	17
39	Gabbr1	532 Gabbr1	2.22	6.33565		39	Tmed7	505 Tmed7	6.64	17
40	Hsp90b1	531 Hsp90b1	2.21	2.53102		40	Calu	500 Calu	6.64	17
41	Canx	528 Canx	2.08	2.29847		41	Gabbr1	499 Gabbr1	6.64	17
42	Ddost	527 Ddost	2.07	2.28008		42	Frrs1l	497 Frrs1l	6.64	17
43	Rcn2	525 Rcn2	2.02	2.18838		43	Hsp90b1	494 Hsp90b1	6.64	17
44	Ddost	524 Ddost	1.99	2.14054		44	Pgap1	490 Pgap1	6.64	17
45	Erp29	523 Erp29	1.99	2.13806		45	Dnajb11	483 Dnajb11	6.64	17
46	Nceh1	521 Nceh1	1.92	2.02505		46	Dnajc10	475 Dnajc10	6.64	17
47	Nceh1	518 Nceh1	1.87	2.11003		47	Hsp90b1	473 Hsp90b1	6.64	17
48	App	517 App	1.87	1.94141		48	Rpn1	472 Rpn1	6.64	17
70	Myc-APEX2-GluA2	478 Myc-APEX2-GluA2	1.18	2.21656		70	Erp29	340 Erp29	6.64	17
50	Calu	509 Calu	1.72	1.71707		50	Pgap1	465 Pgap1	6.64	17
81	Myc-APEX2-GluA2	460 Myc-APEX2-GluA2	1.05	1.50855		81	Pdia4	297 Pdia4	6.64	17
52	Pdia3	506 Pdia3	1.68	1.86383		52	App	456 App	6.64	17
53	Rcn2	507 Rcn2	1.68	4.03783		53	Tmed10	449 Tmed10	6.64	17
54	Tmed7	505 Tmed7	1.67	1.63373		54	Pdia6	445 Pdia6	6.64	17
55	P4hb	504 P4hb	1.66	3.98228		55	Tmed2	438 Tmed2	6.64	17
56	Canx	502 Canx	1.65	1.60605		56	Pdia3	413 Pdia3	6.64	17
57	Calu	500 Calu	1.63	1.57533		57	Canx	406 Canx	6.64	17
58	Gabbr1	499 Gabbr1	1.61	3.27646		58	Gabra2	400 Gabra2	6.64	17
59	Nup210	498 Nup210	1.56	1.4888		59	Rcn2	394 Rcn2	6.64	17
60	Frrs1l	497 Frrs1l	1.5	2.46799		60	Mlec	391 Mlec	6.64	17
61	Abhd12	496 Abhd12	1.49	2.77971		61	Canx	387 Canx	6.64	17
62	Mest	495 Mest	1.48	2.29665		62	Nup210	381 Nup210	6.64	17
63	Hsp90b1	494 Hsp90b1	1.45	2.69761		63	Pdia3	376 Pdia3	6.64	17
64	Mesd	493 Mesd	1.44	1.61479		64	Ddost	369 Ddost	6.64	17
65	Pgap1	490 Pgap1	1.39	2.45865		65	Hspa13	362 Hspa13	6.64	17
66	Cxadr	488 Cxadr	1.36	2.31307		66	Atp1b3	360 Atp1b3	6.64	17
67	Canx	487 Canx	1.35	1.42754		67	Uggt1	356 Uggt1	6.64	17
68	Pgap1	486 Pgap1	1.33	2.7925		68	Nsfl1c	354 Nsfl1c	6.64	17
69	Dnajb11	483 Dnajb11	1.23	1.05258		69	Hsp90b1	347 Hsp90b1	6.64	17
89	Myc-APEX2-GluA2	443 Myc-APEX2-GluA2	0.91	0.715503		89	Lrpap1	278 Lrpap1	6.64	17
71	Dnajc10	475 Dnajc10	1.16	0.972652		71	Pgap1	328 Pgap1	6.64	17
72	Pdia3	476 Pdia3	1.16	0.973336		72	Pdia4	326 Pdia4	6.64	17
73	Hsp90b1	473 Hsp90b1	1.14	1.59751		73	Tmed2	324 Tmed2	6.64	17
74	Rpn1	472 Rpn1	1.14	0.945732		74	Uggt1	317 Uggt1	6.64	17
75	Nceh1	469 Nceh1	1.08	0.880653		75	Tmed2	313 Tmed2	6.64	17
76	Manf	466 Manf	1.07	1.01012		76	Kdelc2	315 Kdelc2	6.64	17
77	Pgap1	465 Pgap1	1.06	0.860901		77	Canx	312 Canx	6.64	17
78	Hyou1	463 Hyou1	1.06	0.844502		78	Rtn4	305 Rtn4	6.64	17
79	Abhd12	462 Abhd12	1.05	0.845928		79	Nucb2	301 Nucb2	6.64	17
80	Hsp90b1	461 Hsp90b1	1.05	1.83632		80	Cacna2d1	300 Cacna2d1	6.64	17
104	Myc-APEX2-GluA2	399 Myc-APEX2-GluA2	0.67	0.481309		104	Nup210	193 Nup210	6.64	17
82	Hspa5	459 Hspa5	1.03	0.827593		82	Atp6v1b2	291 Atp6v1b2	6.64	17
83	App	456 App	1.02	0.976129		83	Hspa4	290 Hspa4	6.64	17
84	Uggt1	452 Uggt1	1	0.82245		84	Pdia3	288 Pdia3	6.64	17
85	Txndc12	450 Txndc12	0.99	0.779391		85	Lrpap1	285 Lrpap1	6.64	17
86	Tmed10	449 Tmed10	0.98	0.777048		86	Abhd12	284 Abhd12	6.64	17
87	Ssr4	448 Ssr4	0.98	1.39265		87	Pdia3	283 Pdia3	6.64	17
88	Pdia6	445 Pdia6	0.93	0.719469		88	Rcn2	281 Rcn2	6.64	17
137	Myc-APEX2-GluA2	333 Myc-APEX2-GluA2	0.3	0.248682		137	Nup210	498 Nup210	2.6	4.36858
90	Tmed2	438 Tmed2	0.89	0.685031		90	Rpn2	277 Rpn2	6.64	17
91	Rcn2	433 Rcn2	0.86	1.27334		91	Myc-APEX2-GluA2	272 Myc-APEX2-GluA2	6.64	17
92	Tmem43	431 Tmem43	0.84	0.633602		92	P4hb	259 P4hb	6.64	17
93	Tmed9	429 Tmed9	0.83	0.620538		93	Grin1	255 Grin1	6.64	17
94	Canx	424 Canx	0.81	0.622923		94	Lrpap1	233 Lrpap1	6.64	17
95	Tmed2	421 Tmed2	0.8	0.593068		95	Dnajc10	231 Dnajc10	6.64	17
96	Erlin2	416 Erlin2	0.78	0.573634		96	Tfrc	224 Tfrc	6.64	17
97	Pdia3	413 Pdia3	0.76	0.561293		97	Negr1	222 Negr1	6.64	17
98	Hsp90b1	410 Hsp90b1	0.74	0.539274		98	Pdia4	217 Pdia4	6.64	17
99	Pcyox1	409 Pcyox1	0.74	0.896172		99	Hspa13	213 Hspa13	6.64	17
100	Canx	406 Canx	0.71	1.02727		100	HA-GluA1	205 HA-GluA1	6.64	17
101	Pdia3	407 Pdia3	0.71	0.515603		101	Cacna2d1	199 Cacna2d1	6.64	17
102	Hyou1	401 Hyou1	0.68	0.914735		102	Ntm	195 Ntm	6.64	17
103	Gabra2	400 Gabra2	0.67	0.782406		103	Pcyox1	196 Pcyox1	6.64	17
149	Myc-APEX2-GluA2	309 Myc-APEX2-GluA2	0.17	0.188712		149	Myc-APEX2-GluA2	512 Myc-APEX2-GluA2	1.89	3.9924
105	Pgrmc1	396 Pgrmc1	0.65	0.692246		105	Calr	192 Calr	6.64	17
106	Rcn2	394 Rcn2	0.63	0.613631		106	Cntn1	191 Cntn1	6.64	17
107	Hsp90b1	392 Hsp90b1	0.62	0.58797		107	Hyou1	190 Hyou1	6.64	17
108	Mlec	391 Mlec	0.61	0.691164		108	Canx	187 Canx	6.64	17
109	Cntn1	390 Cntn1	0.61	0.696638		109	Rcn2	183 Rcn2	6.64	17
110	Calu	389 Calu	0.6	0.732435		110	Pcyox1	179 Pcyox1	6.64	17
111	Canx	387 Canx	0.58	0.404074		111	Pdia4	161 Pdia4	6.64	17
112	Rcn2	385 Rcn2	0.57	0.609252		112	Rpn1	159 Rpn1	6.64	17
113	Rcn2	384 Rcn2	0.56	0.750308		113	Ddost	524 Ddost	6.29	17
114	Nup210	381 Nup210	0.53	0.366481		114	Ddost	565 Ddost	4.89	17
115	Dnajc10	380 Dnajc10	0.53	0.364042		115	Canx	528 Canx	4.81	17
116	Pdia3	376 Pdia3	0.52	0.39162		116	Pdia3	476 Pdia3	4.81	15.6536
117	Gabbr1	372 Gabbr1	0.51	0.534782		117	P4hb	572 P4hb	4.31	13.4804
118	Ddost	369 Ddost	0.48	0.591347		118	Nup210	251 Nup210	4.17	3.64851
119	Manf	367 Manf	0.46	0.521453		119	Tmed2	421 Tmed2	4.06	12.1235
120	Grin1	368 Grin1	0.46	0.518561		120	Calr	269 Calr	4	8.40061
121	Mlec	366 Mlec	0.45	0.4746		121	Hyou1	558 Hyou1	3.87	10.5422
122	Hspa13	362 Hspa13	0.44	0.500042		122	Hyou1	557 Hyou1	3.87	10.5422
123	Calr	364 Calr	0.44	0.479695		123	Canx	487 Canx	3.87	13.4717
124	Atp1b3	360 Atp1b3	0.43	0.445123		124	Pdia6	292 Pdia6	3.81	7.69468
125	Ctsd	358 Ctsd	0.41	0.281835		125	Erp29	523 Erp29	3.71	8.79505
126	Pdia6	357 Pdia6	0.41	0.295825		126	Gabbr1	532 Gabbr1	3.62	9.31763
127	Uggt1	356 Uggt1	0.4	0.289019		127	Myc-APEX2-GluA2	399 Myc-APEX2-GluA2	3.5	7.69988
128	Nsfl1c	354 Nsfl1c	0.4	0.451754		128	Cd200	562 Cd200	3.45	7.82621
129	Hsp90b1	353 Hsp90b1	0.39	0.434126		129	Abhd12	462 Abhd12	3.44	7.39442
130	Tmed7	351 Tmed7	0.37	0.42599		130	Dnajc10	380 Dnajc10	3.32	7.95709
131	Hsp90b1	347 Hsp90b1	0.36	0.437716		131	Txndc12	450 Txndc12	3.24	8.31486
132	Pgrmc1	348 Pgrmc1	0.36	0.24055		132	Uggt1	452 Uggt1	3.14	6.02829
133	Rpn2	343 Rpn2	0.35	0.258369		133	Hsp90b1	554 Hsp90b1	2.97	6.36898
134	Pcyox1	342 Pcyox1	0.35	0.370087		134	Pgrmc1	396 Pgrmc1	2.81	5.93125
135	Erp29	340 Erp29	0.34	0.364386		135	Myc-APEX2-GluA2	443 Myc-APEX2-GluA2	2.73	5.5821
136	Hyou1	339 Hyou1	0.34	0.381694		136	Mesd	493 Mesd	2.67	6.44262
172	Myc-APEX2-GluA2	272 Myc-APEX2-GluA2	-0.05	0.0515736		172	Pgrmc1	348 Pgrmc1	1.16	0.745959
138	Tmed9	330 Tmed9	0.27	0.180713		138	Tmem43	431 Tmem43	2.59	5.87981
139	Pgap1	328 Pgap1	0.26	0.28112		139	Hsp90b1	410 Hsp90b1	2.51	5.28756
140	Pdia4	326 Pdia4	0.26	0.284347		140	Ddost	228 Ddost	2.5	3.95147
141	Tmed2	324 Tmed2	0.24	0.165238		141	Rcn2	385 Rcn2	2.48	6.06824
142	Ddost	321 Ddost	0.22	0.241434		142	Hsp90b1	202 Hsp90b1	2.42	2.9715
143	Ppib	318 Ppib	0.21	0.205527		143	Pdia3	407 Pdia3	2.39	4.63689
144	Pgrmc1	319 Pgrmc1	0.21	0.216582		144	Cxadr	488 Cxadr	2.28	1.41171
145	Uggt1	317 Uggt1	0.19	0.184202		145	Canx	502 Canx	2.18	4.14973
146	Tmed2	313 Tmed2	0.18	0.134485		146	Hsp90b1	461 Hsp90b1	2.05	2.68559
147	Kdelc2	315 Kdelc2	0.18	0.132465		147	Hsp90b1	531 Hsp90b1	1.98	3.95329
148	Canx	312 Canx	0.18	0.110926		148	Myc-APEX2-GluA2	460 Myc-APEX2-GluA2	1.96	0.72048
174	Myc-APEX2-GluA2	274 Myc-APEX2-GluA2	-0.05	0.0474911		174	Rcn2	507 Rcn2	1.06	1.14136
150	Rtn4	305 Rtn4	0.16	0.162214		150	HA-GluA1	508 HA-GluA1	1.83	0.768318
151	Hyou1	307 Hyou1	0.16	0.169754		151	Tmed9	330 Tmed9	1.82	0.396383
152	Hsp90b1	303 Hsp90b1	0.15	0.115512		152	Manf	466 Manf	1.79	2.56861
153	Nucb2	301 Nucb2	0.14	0.146955		153	P4hb	504 P4hb	1.73	2.51502
154	Cacna2d1	300 Cacna2d1	0.14	0.0822478		154	Mest	495 Mest	1.71	0.281138
155	Pdia6	299 Pdia6	0.13	0.141182		155	Calr	364 Calr	1.69	0.617412
156	Pdia4	298 Pdia4	0.11	0.113093		156	Pdia3	506 Pdia3	1.67	3.27866
157	Pdia4	297 Pdia4	0.1	0.054243		157	Calu	389 Calu	1.66	0.565558
158	Rpn1	294 Rpn1	0.08	0.0831513		158	Ssr4	448 Ssr4	1.65	0.603881
159	Pdia6	292 Pdia6	0.07	0.0917089		159	Lrpap1	163 Lrpap1	1.53	1.92119
160	Atp6v1b2	291 Atp6v1b2	0.06	0.0576284		160	Erlin2	416 Erlin2	1.52	1.80615
161	Hspa4	290 Hspa4	0.06	0.0580834		161	HA-GluA1	241 HA-GluA1	1.52	0.804024
162	Pdia3	288 Pdia3	0.04	0.0475356		162	Myc-APEX2-GluA2	333 Myc-APEX2-GluA2	1.48	2.45249
163	Tmed10	289 Tmed10	0.04	0.0141265		163	Pgap1	486 Pgap1	1.46	1.73254
164	Lrpap1	285 Lrpap1	0.03	0.0451075		164	Rcn2	186 Rcn2	1.43	0.772013
165	Hsp90b1	287 Hsp90b1	0.03	0.043976		165	Hspa5	459 Hspa5	1.39	1.59162
166	Tmed7	286 Tmed7	0.03	0.0434473		166	Manf	367 Manf	1.36	1.99678
167	Abhd12	284 Abhd12	0.02	0.0153667		167	Tmed9	429 Tmed9	1.35	1.09314
168	Pdia3	283 Pdia3	0.02	0.02252		168	Abhd12	496 Abhd12	1.31	0.618462
169	Rcn2	281 Rcn2	0	0.0145858		169	Rpn1	273 Rpn1	1.22	0.580123
170	Lrpap1	278 Lrpap1	-0.02	0.0058467		170	Grin1	368 Grin1	1.21	0.209879
171	Rpn2	277 Rpn2	-0.03	0.0212008		171	Ctsd	358 Ctsd	1.16	1.95355
19	HA-GluA1	574 HA-GluA1	4.41	8.25377		19	HA-GluA1	574 HA-GluA1	6.64	17
173	Rpn1	273 Rpn1	-0.05	0.0204556		173	Myc-APEX2-GluA2	478 Myc-APEX2-GluA2	1.11	0.798695
51	HA-GluA1	508 HA-GluA1	1.7	4.23216		51	Hyou1	463 Hyou1	6.64	17
175	Calr	269 Calr	-0.07	0.0274183		175	Gabbr1	372 Gabbr1	1.02	0.0792054
176	Dnajb11	265 Dnajb11	-0.09	0.0523125		176	Ddost	321 Ddost	1.02	1.63752
177	Hspa5	264 Hspa5	-0.09	0.0224301		177	Erp29	178 Erp29	1	0.383204
178	App	263 App	-0.1	0.0572117		178	Hsp90b1	392 Hsp90b1	0.95	1.62805
179	P4hb	259 P4hb	-0.12	0.0785906		179	Hyou1	210 Hyou1	0.95	0.132914
180	Grin1	255 Grin1	-0.14	0.0887391		180	Pdia6	357 Pdia6	0.93	0.394434
181	Canx	257 Canx	-0.14	0.103939		181	Canx	424 Canx	0.92	0.969206
182	Hspa5	256 Hspa5	-0.14	0.0969489		182	Pdia4	298 Pdia4	0.9	0.650399
183	Cntn1	254 Cntn1	-0.15	0.121937		183	Hsp90b1	287 Hsp90b1	0.88	0.809071
184	Hsp90b1	252 Hsp90b1	-0.18	0.0752786		184	Hyou1	401 Hyou1	0.85	0.548201
185	Nup210	251 Nup210	-0.19	0.158977		185	Lrpap1	247 Lrpap1	0.83	0.523613
186	Hspa5	249 Hspa5	-0.2	0.176691		186	Tmed10	289 Tmed10	0.8	0.126099
187	Lrpap1	247 Lrpap1	-0.23	0.0724328		187	Rpn2	343 Rpn2	0.74	0.080791
188	Erp29	244 Erp29	-0.27	0.169822		188	Pcyox1	409 Pcyox1	0.73	0.0897663
189	Uchl1	242 Uchl1	-0.28	0.208856		189	Cntn1	254 Cntn1	0.7	0.168247
190	HA-GluA1	241 HA-GluA1	-0.29	0.144175		190	Ppib	318 Ppib	0.69	0.0843454
191	Ppib	240 Ppib	-0.3	0.245937		191	Tmed7	286 Tmed7	0.68	0.849162
192	Rpn1	239 Rpn1	-0.31	0.240834		192	Canx	203 Canx	0.68	0.0142878
193	Pgap1	236 Pgap1	-0.35	0.299329		193	Mlec	366 Mlec	0.67	0.335584
194	Lrpap1	233 Lrpap1	-0.36	0.355254		194	Pcyox1	342 Pcyox1	0.66	0.841493
195	Hsp90b1	235 Hsp90b1	-0.36	0.144222		195	Myc-APEX2-GluA2	274 Myc-APEX2-GluA2	0.65	0.120026
196	Erp29	234 Erp29	-0.36	0.288896		196	Hspa4	226 Hspa4	0.65	0.70611
197	Pdia6	232 Pdia6	-0.37	0.149729		197	Pgrmc1	223 Pgrmc1	0.61	0.100155
198	Dnajc10	231 Dnajc10	-0.38	0.405824		198	Rpn1	294 Rpn1	0.6	0.139113
199	Ddost	228 Ddost	-0.4	0.170365		199	Mlec	165 Mlec	0.6	0.69399
200	Hyou1	227 Hyou1	-0.41	0.283069		200	Rcn2	384 Rcn2	0.57	0.484054
201	Tfrc	224 Tfrc	-0.42	0.220374		201	Pgrmc1	319 Pgrmc1	0.57	0.792605
202	Hspa4	226 Hspa4	-0.42	0.18203		202	P4hb	181 P4hb	0.57	0.515397
203	Negr1	222 Negr1	-0.44	0.32464		203	App	263 App	0.56	0.00217565
204	Pgrmc1	223 Pgrmc1	-0.44	0.41775		204	Tmed7	351 Tmed7	0.55	0.45679
205	Pdia3	219 Pdia3	-0.45	0.20059		205	Pdia6	232 Pdia6	0.55	0.464654
206	Gabrb3	218 Gabrb3	-0.46	0.403853		206	Canx	257 Canx	0.51	0.323761
207	Pdia4	217 Pdia4	-0.47	0.330493		207	Uchl1	242 Uchl1	0.51	0.0256931
208	Hsp90b1	214 Hsp90b1	-0.51	0.330926		208	Rcn2	177 Rcn2	0.47	0.000948309
209	Hspa13	213 Hspa13	-0.53	0.319826		209	Rcn2	433 Rcn2	0.44	0.460062
210	Hyou1	210 Hyou1	-0.57	0.534094		210	Myc-APEX2-GluA2	309 Myc-APEX2-GluA2	0.41	0.228109
211	HA-GluA1	211 HA-GluA1	-0.57	0.322249		211	Pdia6	299 Pdia6	0.39	0.307148
212	Chid1	209 Chid1	-0.59	0.711512		212	Pdia6	175 Pdia6	0.39	0.0515974
213	Hspa5	206 Hspa5	-0.61	0.785129		213	HA-GluA1	211 HA-GluA1	0.38	0.234058
214	HA-GluA1	205 HA-GluA1	-0.62	0.369231		214	Hsp90b1	353 Hsp90b1	0.37	0.25915
215	Canx	203 Canx	-0.63	0.650287		215	Hyou1	339 Hyou1	0.33	0.370132
216	Hsp90b1	202 Hsp90b1	-0.64	0.346937		216	Dnajb11	265 Dnajb11	0.3	0.0236117
217	P4hb	201 P4hb	-0.64	0.659004		217	Erp29	244 Erp29	0.29	0.407997
218	Cacna2d1	199 Cacna2d1	-0.71	0.775504		218	Rpn1	239 Rpn1	0.18	0.024949
219	Ntm	195 Ntm	-0.73	0.901232		219	Hspa5	249 Hspa5	0.17	0.173862
220	Pcyox1	196 Pcyox1	-0.73	0.500279		220	Pdia3	219 Pdia3	0.13	0.199067
221	Nup210	193 Nup210	-0.76	0.925081		221	Gabrb3	218 Gabrb3	0.12	0.0885404
222	Calr	192 Calr	-0.78	0.518454		222	Nceh1	166 Nceh1	0.12	0.0575654
223	Cntn1	191 Cntn1	-0.81	0.470496		223	Hspa5	256 Hspa5	0.11	0.142979
224	Hyou1	190 Hyou1	-0.84	0.814477		224	Ppib	240 Ppib	0.11	0.0692875
225	Hsp90b1	188 Hsp90b1	-0.86	1.29584		225	Hsp90b1	235 Hsp90b1	0.11	0.0891794
226	Canx	187 Canx	-0.95	0.656798		226	Hsp90b1	214 Hsp90b1	0.11	0.0807556
227	Rcn2	186 Rcn2	-1.01	1.44958		227	Pcyox1	169 Pcyox1	0.08	0.126266
228	Cntn1	185 Cntn1	-1.02	1.5438		228	Nceh1	164 Nceh1	0.04	0.0306981
229	Lrpap1	184 Lrpap1	-1.03	1.236		229	Pgap1	236 Pgap1	0.01	0.105781
230	Rcn2	183 Rcn2	-1.04	0.790269		230	Cntn1	390 Cntn1	-0.01	0.0897158
231	Canx	182 Canx	-1.08	0.711402		231	Chid1	209 Chid1	-0.01	0.0415408
232	P4hb	181 P4hb	-1.12	0.760292		232	Erp29	234 Erp29	-0.07	0.130012
233	Pcyox1	179 Pcyox1	-1.19	0.824184		233	Hsp90b1	303 Hsp90b1	-0.09	0.0256418
234	Erp29	178 Erp29	-1.2	2.22639		234	Hyou1	227 Hyou1	-0.14	0.0144204
235	Rcn2	177 Rcn2	-1.3	1.8868		235	Hsp90b1	252 Hsp90b1	-0.21	0.0383245
236	Cxadr	176 Cxadr	-1.33	1.24653		236	Hspa5	264 Hspa5	-0.3	0.135929
237	Pdia6	175 Pdia6	-1.38	1.66681		237	Hspa5	206 Hspa5	-0.36	0.157362
238	Pdia3	172 Pdia3	-1.53	3.3167		238	Hsp90b1	188 Hsp90b1	-0.38	0.234087
239	Pcyox1	169 Pcyox1	-1.64	1.37347		239	P4hb	201 P4hb	-0.39	0.138889
240	Calr	168 Calr	-1.69	1.43724		240	Lrpap1	184 Lrpap1	-0.39	0.227505
241	Nceh1	166 Nceh1	-1.93	1.79644		241	Lrpap1	156 Lrpap1	-0.61	0.342341
242	Mlec	165 Mlec	-1.97	1.85414		242	Cxadr	176 Cxadr	-0.85	0.394178
243	Lrpap1	163 Lrpap1	-1.99	1.89113		243	Ggt7	157 Ggt7	-0.9	0.444782
244	Nceh1	164 Nceh1	-1.99	2.64622		244	Pdia3	172 Pdia3	-1.01	0.461293
245	Pdia4	161 Pdia4	-2.1	2.06656		245	Canx	182 Canx	-1.05	0.744672
246	Rpn1	159 Rpn1	-2.25	2.32588		246	Cntn1	185 Cntn1	-1.17	1.2901
247	Ggt7	157 Ggt7	-3.35	4.66342		247	Calr	168 Calr	-1.31	1.33398
248	Lrpap1	156 Lrpap1	-4.29	7.36707		248	Hyou1	307 Hyou1	-1.37	0.499759
249	Syncrip	154 Syncrip	-6.64	17
250	Rcn2	155 Rcn2	-6.64	17
251	Calu	151 Calu	-6.64	17
252	Calr	153 Calr	-6.64	17
