## Supplemental Table 4 for "Dynamic extracellular interactions with AMPA receptors"

### Sheet: nonspecific proteins removed
filter 2 - proteins removed, non-specific, endogenous biotinylated or cytosolic proteins; 34 proteins, 50 peptides
Peptide No.	Gene	Peptide No. + Gene	>1 BxxP peptide	non-specific	Protein Description	Master Protein Accessions	Modifications	Abundance Ratio: LTP/Ctrl	Abundance Ratio: AP5/Ctrl	Abundance Ratio: LTP/AP5	Abundance Ratio P-Value: LTP/Ctrl	Abundance Ratio P-Value: AP5/Ctrl	Abundance Ratio P-Value: LTP/AP5	Abundance Ratio (log2): LTP/Ctrl	Abundance Ratio (log2): AP5/Ctrl	Abundance Ratio (log2): LTP/AP5	-Log10 (LTP/Ctrl)	-Log10 (AP5/Ctrl)	-Log10 (LTP/AP5)	Sequence	Position in Protein	Annotated Sequence	Sequence Length	# Protein Groups	# Proteins	# PSMs
586	Sptbn2	586 Sptbn2		y	Spectrin beta chain, non-erythrocytic 2 OS	Q9QWN8	1xDeamidated [Q3]; 1xOxidation [M17]; 1xBxxP_Oxidized_Plus1 [Y8]	100		100	1e-17		1e-17	6.64		6.64	17	#VALUE!	17	LAQAASLYQFQADANDMEAWLVDALR	743	[R].LAQAASLYQFQADANDMEAWLVDALR.[L]	26	1	1	1
599	Macf1	599 Macf1		y	Microtubule-actin cross-linking factor 1 OS	D3ZHV2	1xBxxP_Oxidized_Plus1 [Y12]	100		100	1e-17		1e-17	6.64		6.64	17	#VALUE!	17	LLLWTQKVTAGYTGIK	200	[K].LLLWTQKVTAGYTGIK.[C]	16	1	1	1
564	Lck	564 Lck		y	Proto-oncogene tyrosine-protein kinase LCK OS	Q01621	1xBxxP_Plus1 [Y13]	9.899	0.01	100	1.08316e-05	1e-17	1e-17	3.31	-6.64	6.64	4.96531	17	17	LGAGQFGEVWMGYYNGHTK	251	[R].LGAGQFGEVWMGYYNGHTK.[V]	19	1	1	2
513	Mdh2	513 Mdh2		y	Malate dehydrogenase, mitochondrial OS	P04636	1xCarbamidomethyl [C4]; 1xBxxP_Oxidized_Plus1 [Y6]	3.546	0.01	100	0.000157132	1e-17	1e-17	1.83	-6.64	6.64	3.80374	17	17	ETECTYFSTPLLLGK	282	[K].ETECTYFSTPLLLGK.[K]	15	1	1	1
511	Aars	511 Aars		y	Alanine--tRNA ligase, cytoplasmic OS	P50475	1xCarbamidomethyl [D9]; 1xBxxP_Oxidized [Y24]	3.389	0.01	100	0.000679858	1e-17	1e-17	1.76	-6.64	6.64	3.16758	17	17	DAAHLVNQDDPNVLEIWNLVFIQYNR	199	[R].DAAHLVNQDDPNVLEIWNLVFIQYNR.[E]	26	1	1	1
503	Glud1	503 Glud1		y	Glutamate dehydrogenase 1, mitochondrial OS	P10860	2xCarbamidomethyl [T7; K13]; 1xBxxP_Plus1 [Y6]	3.165	0.01	100	0.000798392	1e-17	1e-17	1.66	-6.64	6.64	3.09778	17	17	INPKNYTDNELEK	188	[K].INPKNYTDNELEK.[I]	13	1	1	1
482	Gdi2	482 Gdi2		y	Rab GDP dissociation inhibitor beta OS	P50399	2xCarbamidomethyl [C4; S7]; 1xBxxP_Oxidized [Y8]	2.326	0.01	100	0.021112	1e-17	1e-17	1.22	-6.64	6.64	1.67547	17	17	QLICDPSYVK	279	[K].QLICDPSYVK.[D]	10	1	1	1
439	Hnrnpa3	439 Hnrnpa3		y	Heterogeneous nuclear ribonucleoprotein A3 OS	Q6URK4	1xDeamidated [Q13]; 1xOxidation [M61]; 1xBxxP_Oxidized [Y44]	1.859	0.01	100	0.206114	1e-17	1e-17	0.89	-6.64	6.64	0.685892	17	17	GGYGGGGPGYGNQGGGYGGGGGGYDGYNEGGNFGGGNYGGGGNYNDFGNYSGQQQSNYGPMKGGSFGGR	287	[R].GGYGGGGPGYGNQGGGYGGGGGGYDGYNEGGNFGGGNYGGGGNYNDFGNYSGQQQSNYGPMKGGSFGGR.[S]	69	1	1	1
422	Ubr4	422 Ubr4		y	E3 ubiquitin-protein ligase UBR4 OS	Q2TL32	2xCarbamidomethyl [Y9; T13]; 1xBxxP [Y16]	1.739	0.01	100	0.0845739	1e-17	1e-17	0.8	-6.64	6.64	1.07276	17	17	ESNIHLIPYIIHTVLYVLNTTR	4995	[R].ESNIHLIPYIIHTVLYVLNTTR.[A]	22	1	1	1
418	Hsdl1	418 Hsdl1		y	Inactive hydroxysteroid dehydrogenase-like protein 1 OS	Q4V8B7	1xCarbamidomethyl [E/T/D/S]; 1xBxxP [Y6]	1.72	0.01	100	0.26342	1e-17	1e-17	0.78	-6.64	6.64	0.579351	17	17	HIADTYRVETLVLVADFSR	110	[K].HIADTYRVETLVLVADFSR.[G]	19	1	1	6
405	Hnrnpa1	405 Hnrnpa1		y	Heterogeneous nuclear ribonucleoprotein A1 OS	P04256	1xAcetyl [N-Term]; 1xBxxP [Y28]	1.632	0.01	100	0.307639	1e-17	1e-17	0.71	-6.64	6.64	0.511958	17	17	GGGGYGGSGDGYNGFGNDGSNFGGGGSYNDFGNYNNQSSNFGPMK	233	[R].GGGGYGGSGDGYNGFGNDGSNFGGGGSYNDFGNYNNQSSNFGPMK.[G]	45	1	1	1
349	Camk2b	349 Camk2b		y	Calcium/calmodulin-dependent protein kinase type II subunit beta OS	P08413	3xCarbamidomethyl [D9; C13; Y18]; 1xBxxP_Oxidized [Y24]	1.286	0.01	100	0.479154	1e-17	1e-17	0.36	-6.64	6.64	0.319525	17	17	KEAYGKPVDIWACGVILYILLVGYPPFWDEDQHK	188	[R].KEAYGKPVDIWACGVILYILLVGYPPFWDEDQHK.[L]	34	1	1	1
344	Crmp1	344 Crmp1		y	Dihydropyrimidinase-related protein 1 OS	Q62950	1xCarbamidomethyl [C3]; 1xBxxP_Plus1 [Y6]	1.276	0.01	100	0.514264	1e-17	1e-17	0.35	-6.64	6.64	0.288814	17	17	INCPVYITK	246	[R].INCPVYITK.[V]	9	1	1	1
341	Ogt	341 Ogt		y	UDP-N-acetylglucosamine--peptide N-acetylglucosaminyltransferase 110 kDa subunit OS	P56558	1xCarbamidomethyl [T15]; 1xBxxP_Plus1 [Y9]	1.272	0.01	100	0.41746	1e-17	1e-17	0.35	-6.64	6.64	0.379385	17	17	ISPTFADAYSNMGNTLK	380	[R].ISPTFADAYSNMGNTLK.[E]	17	1	1	1
337	Ap2s1	337 Ap2s1		y	AP-2 complex subunit sigma OS	P62744	1xAcetyl [N-Term]; 1xBxxP [Y6]	1.265	0.01	100	0.496262	1e-17	1e-17	0.34	-6.64	6.64	0.304289	17	17	NFKIIYRR	54	[R].NFKIIYRR.[Y]	8	1	1	1
334	Ywhae	334 Ywhae		y	14-3-3 protein epsilon OS	P62260	2xCarbamidomethyl [S8; E13]; 1xBxxP_Plus1 [Y12]	1.229	0.01	100	0.62563	1e-17	1e-17	0.3	-6.64	6.64	0.203682	17	17	LGLALNFSVFYYEILNSPDR	171	[R].LGLALNFSVFYYEILNSPDR.[A]	20	1	1	1
308	Hsdl1	308 Hsdl1		y	Inactive hydroxysteroid dehydrogenase-like protein 1 OS	Q4V8B7	1xCarbamidomethyl [T/E]; 1xBxxP_Oxidized [Y6]	1.125	0.01	100	0.74757	1e-17	1e-17	0.17	-6.64	6.64	0.126348	17	17	HIADTYRVETLVLVADFSR	110	[K].HIADTYRVETLVLVADFSR.[G]	19	1	1	3
304	Actn4	304 Actn4		y	Alpha-actinin-4 OS	Q9QXQ0	1xCarbamidomethyl [E/T]; 1xBxxP_Oxidized [Y7]; 1xAcetyl [K18(100)]	1.112	0.01	100	0.763314	1e-17	1e-17	0.15	-6.64	6.64	0.117297	17	17	LSGSNPYTSVTPQIINSKWEK	605	[K].LSGSNPYTSVTPQIINSKWEK.[V]	21	1	1	10
279	Pygb	279 Pygb		y	Glycogen phosphorylase, brain form (Fragment) OS	P53534	1xCarbamidomethyl [E10]; 1xBxxP_Plus1 [Y3]	0.995	0.01	100	0.997002	1e-17	1e-17	-0.01	-6.64	6.64	0.00130396	17	17	VLYPNDNFFEGK	279	[R].VLYPNDNFFEGK.[E]	12	1	1	1
258	Pfkm	258 Pfkm		y	ATP-dependent 6-phosphofructokinase, muscle type OS	P47858	1xAcetyl [N-Term]; 1xBxxP_Oxidized [Y9]	0.916	0.01	100	0.95042	1e-17	1e-17	-0.13	-6.64	6.64	0.0220847	17	17	SFMNNWEVYK	377	[R].SFMNNWEVYK.[L]	10	1	1	1
250	Actb	250 Actb		y	Actin, cytoplasmic 1 OS	P60711	1xBxxP [Y2]	0.868	0.01	100	0.718508	1e-17	1e-17	-0.2	-6.64	6.64	0.143569	17	17	SYELPDGQVITIGNER	239	[K].SYELPDGQVITIGNER.[F]	16	1	1	2
230	Gda	230 Gda		y	Guanine deaminase OS	Q9WTT6	2xCarbamidomethyl [T5; D17]; 1xBxxP_Oxidized_Plus1 [Y13]	0.765	0.01	100	0.425128	1e-17	1e-17	-0.39	-6.64	6.64	0.371481	17	17	IGLGTDVAGGYSYSMLDAIR	325	[K].IGLGTDVAGGYSYSMLDAIR.[R]	20	1	1	1
225	Hspa9	225 Hspa9		y	Stress-70 protein, mitochondrial OS	P48721	1xBxxP_Oxidized_Plus1 [Y6]	0.748	0.01	100	0.383472	1e-17	1e-17	-0.42	-6.64	6.64	0.416267	17	17	LFEMAYK	647	[K].LFEMAYK.[K]	7	1	1	3
208	Ubr4	208 Ubr4		y	E3 ubiquitin-protein ligase UBR4 OS	Q2TL32	1xCarbamidomethyl [C5]; 1xBxxP [Y4]	0.663	0.01	100	0.194585	1e-17	1e-17	-0.59	-6.64	6.64	0.710892	17	17	LFSYCVK	4522	[K].LFSYCVK.[V]	7	1	1	1
194	Actb	194 Actb		y	Actin, cytoplasmic 1 OS	P60711	1xBxxP [Y7]	0.6	0.01	100	0.194143	1e-17	1e-17	-0.74	-6.64	6.64	0.711879	17	17	IWHHTFYNELR	85	[K].IWHHTFYNELR.[V]	11	1	1	1
296		296		y	(Common contaminant protein)	TRY1_BOVIN	1xCarbamidomethyl [C8]; 1xBxxP [Y4]	1.069	0.034	31.013	0.821063	3.9063e-06	1e-17	0.1	-4.86	4.95	0.0856237	5.40823	17	PGVYTKVCNYVSWIK	223	[K].PGVYTKVCNYVSWIK.[Q]	15	1	1	1
160	Hsdl1	160 Hsdl1		y	Inactive hydroxysteroid dehydrogenase-like protein 1 OS	Q4V8B7	2xCarbamidomethyl [C6; S10]; 1xBxxP_Oxidized_Plus1 [Y9]	0.221	0.01	23.925	0.00270379	1e-17	8.4155e-13	-2.18	-6.64	4.58	2.56803	17	12.0749	SIPVICDFYSLVR	37	[K].SIPVICDFYSLVR.[L]	13	1	1	1
167	Ywhaz	167 Ywhaz		y	14-3-3 protein zeta/delta OS	P63102	1xDeamidated [N]; 1xBxxP [Y12]	0.271	0.058	5.58	0.019032	4.1743e-05	0.3197	-1.88	-4.1	2.48	1.72051	4.37941	0.495257	LGLALNFSVFYYEILNSPEK	168	[R].LGLALNFSVFYYEILNSPEK.[A]	20	1	1	4
162	Ppp2ca	162 Ppp2ca		y	Serine/threonine-protein phosphatase 2A catalytic subunit alpha isoform OS	P63331	2xCarbamidomethyl [S7; C12]; 1xBxxP_Oxidized [Y11]	0.24	0.097	3.877	0.00994772	0.00176287	0.00021605	-2.06	-3.36	1.95	2.00228	2.75378	3.66545	NVVTIFSAPNYCYR	255	[R].NVVTIFSAPNYCYR.[C]	14	1	1	2
471	Hnrnpa1	471 Hnrnpa1		y	Heterogeneous nuclear ribonucleoprotein A1 OS	P04256	1xAcetyl [N-Term]; 1xDeamidated [N]; 1xBxxP_Plus1 [Y]	2.183	0.694	3.144	0.117555	0.584107	0.00520994	1.13	-0.53	1.65	0.92976	0.233507	2.28317	GGGGYGGSGDGYNGFGNDGSNFGGGGSYNDFGNYNNQSSNFGPMK	233	[R].GGGGYGGSGDGYNGFGNDGSNFGGGGSYNDFGNYNNQSSNFGPMK.[G]	45	1	1	5
417	Hist1h4b	417 Hist1h4b		y	Histone H4 OS	P62804	1xBxxP [Y5]	1.714	0.626	2.915	0.18754	0.37316	0.00547293	0.78	-0.68	1.54	0.726906	0.428105	2.26178	DAVTYTEHAK	69	[R].DAVTYTEHAK.[R]	10	1	1	4
373	Pdha2	373 Pdha2		y	Pyruvate dehydrogenase E1 component subunit alpha, testis-specific form, mitochondrial OS	Q06437	4xCarbamidomethyl [C3; C7; T16; E]; 1xBxxP_Oxidized_Plus1 [Y12]	1.425	0.466	2.724	0.448182	0.112485	0.00742743	0.51	-1.1	1.45	0.348545	0.948904	2.12916	LPCVFICENNRYGMGTAIER	217	[K].LPCVFICENNRYGMGTAIER.[S]	20	1	1	5
451	Nos1	451 Nos1		y	Nitric oxide synthase, brain OS	P29476	1xBxxP [Y7]	1.989	0.783	2.253	0.14217	0.730679	0.0235172	0.99	-0.35	1.17	0.847193	0.136273	1.62861	LTPSFEYQPDPWNTHVWK	700	[R].LTPSFEYQPDPWNTHVWK.[G]	18	1	1	34
437	Pdha2	437 Pdha2		y	Pyruvate dehydrogenase E1 component subunit alpha, testis-specific form, mitochondrial OS	Q06437	3xCarbamidomethyl [C3; C7; E/T]; 1xOxidation [M14]; 1xBxxP_Oxidized_Plus1 [Y12]	1.853	1.047	2.186	0.0895593	0.935553	0.018925	0.89	0.07	1.13	1.04789	0.0289315	1.72296	LPCVFICENNRYGMGTAIER	217	[K].LPCVFICENNRYGMGTAIER.[S]	20	1	1	5
275	Vars	275 Vars		y	Valine--tRNA ligase OS	Q04462	4xCarbamidomethyl [C27; C33; D/Y/E/T]; 1xBxxP [Y]	0.968	0.661	2.004	0.935476	0.972793	0.695208	-0.05	-0.6	1	0.0289673	0.0119796	0.157885	LSNEGFQAYDFPAVTTAQYSFWLYELCDVYLECLK	997	[R].LSNEGFQAYDFPAVTTAQYSFWLYELCDVYLECLK.[P]	35	1	1	8
361	Hnrnpa1	361 Hnrnpa1		y	Heterogeneous nuclear ribonucleoprotein A1 OS	P04256	1xDeamidated [N]; 1xBxxP [Y]; 1xAcetyl [N-Term]	1.356	0.749	1.811	0.501038	0.831051	0.106123	0.44	-0.42	0.86	0.30013	0.0803722	0.974189	GGGGYGGSGDGYNGFGNDGSNFGGGGSYNDFGNYNNQSSNFGPMK	233	[R].GGGGYGGSGDGYNGFGNDGSNFGGGGSYNDFGNYNNQSSNFGPMK.[G]	45	1	1	8
295	Oga	295 Oga		y	Protein O-GlcNAcase OS	Q8VIJ5	1xBxxP_Plus1 [Y13]	1.065	0.608	1.75	0.758326	0.308179	0.132291	0.09	-0.72	0.81	0.120144	0.511197	0.87847	APVIWDNIHANDYDQK	274	[R].APVIWDNIHANDYDQK.[R]	16	1	1	1
398	Pdha1	398 Pdha1		y	Pyruvate dehydrogenase E1 component subunit alpha, somatic form, mitochondrial OS	P26284	2xCarbamidomethyl [C3; C7]; 1xOxidation [M14]; 1xBxxP_Oxidized_Plus1 [Y12]	1.576	0.98	1.608	0.116874	0.961576	0.293642	0.66	-0.03	0.68	0.932281	0.0170164	0.532182	LPCIFICENNRYGMGTSVER	216	[K].LPCIFICENNRYGMGTSVER.[A]	20	1	1	2
253	Ywhaz	253 Ywhaz		y	14-3-3 protein zeta/delta OS	P63102	1xDeamidated [N6]; 1xBxxP_Oxidized_Plus1 [Y12]	0.895	0.917	1.547	0.729777	0.989633	0.641501	-0.16	-0.12	0.63	0.13681	0.00452575	0.192802	LGLALNFSVFYYEILNSPEK	168	[R].LGLALNFSVFYYEILNSPEK.[A]	20	1	1	1
197	Oga	197 Oga		y	Protein O-GlcNAcase OS	Q8VIJ5	1xCarbamidomethyl [Y7]; 1xBxxP_Plus1 [Y4]	0.607	0.327	1.28	0.119813	0.102578	0.793269	-0.72	-1.61	0.36	0.921496	0.988946	0.10058	TILYDMYSYVWDIK	635	[R].TILYDMYSYVWDIK.[S]	14	1	1	1
267	Hnrnpa1	267 Hnrnpa1		y	Heterogeneous nuclear ribonucleoprotein A1 OS	P04256	1xDeamidated [N]; 1xBxxP_Oxidized [Y34]	0.947	0.916	1.118	0.98232	0.945517	0.732529	-0.08	-0.13	0.16	0.00774712	0.0243306	0.135175	GGGGYGGSGDGYNGFGNDGSNFGGGGSYNDFGNYNNQSSNFGPMK	233	[R].GGGGYGGSGDGYNGFGNDGSNFGGGGSYNDFGNYNNQSSNFGPMK.[G]	45	1	1	8
245	Actb	245 Actb		y	Actin, cytoplasmic 1 OS	P60711	1xAcetyl [N-Term]; 1xDeamidated [N8]; 1xBxxP_Plus1 [Y7]	0.833	0.837	0.995	0.604776	0.639942	0.922162	-0.26	-0.26	-0.01	0.218405	0.193859	0.0351925	IWHHTFYNELR	85	[K].IWHHTFYNELR.[V]	11	1	1	1
280	Cat	280 Cat		y	Catalase OS	P04762	1xBxxP [Y6]	0.999	1.009	0.966	0.961528	0.848566	0.768802	0	0.01	-0.05	0.0170379	0.0713146	0.114186	NAIHTYVQAGSHIAAK	507	[K].NAIHTYVQAGSHIAAK.[G]	16	1	1	3
237	Kif5c	237 Kif5c		y	Kinesin heavy chain isoform 5C (Fragment) OS	P56536	1xAcetyl [N-Term]; 1xBxxP_Oxidized_Plus1 [Y3]	0.786	1.059	0.742	0.448175	0.943705	0.698571	-0.35	0.08	-0.43	0.348552	0.0251637	0.155789	VPYVK	163	[R].VPYVK.[G]	5	1	1	2
221	Pdha1	221 Pdha1		y	Pyruvate dehydrogenase E1 component subunit alpha, somatic form, mitochondrial OS	P26284	3xCarbamidomethyl [C3; C7; E8]; 1xBxxP_Plus1 [Y12]	0.734	0.7	0.668	0.623168	0.726284	0.443683	-0.45	-0.52	-0.58	0.205395	0.138893	0.352927	LPCIFICENNRYGMGTSVER	216	[K].LPCIFICENNRYGMGTSVER.[A]	20	1	1	4
174	Tuba1a	174 Tuba1a		y	Tubulin alpha-1A chain OS	P68370	1xBxxP [Y3]	0.361	0.544	0.663	0.000653439	0.227943	0.425204	-1.47	-0.88	-0.59	3.18479	0.642174	0.371403	GHYTIGK	106	[R].GHYTIGK.[E]	7	1	1	2
316	H3f3b	316 H3f3b		y	Histone H3.3 OS	P84245; Q6LED0	1xBxxP [Y1]	1.141	0.919	0.647	0.646887	0.974369	0.593894	0.19	-0.12	-0.63	0.189172	0.0112767	0.226291	YRPGTVALR	42	[R].YRPGTVALR.[E]	9	2	2	3
